# NNMT drives innate sensitivity to NAMPT inhibition in YAP-dependent stem-like/ mesenchymal prostate cancer

**DOI:** 10.1101/2025.04.29.651153

**Authors:** Ágata Sofia Assunção Carreira, Marianna Ciuffreda, Nathakan Thongon, Charles M. Haughey, Adam Pickard, Sharon L. Eddie, Rebecca E. Steele, Elena Cerri, Romina Belli, Daniele Peroni, Elisa Facen, Irene Caffa, Moustafa Ghanem, Alessio Nencioni, Andrea Lunardi, Toma Tebaldi, Ian G. Mills, Alessandro Provenzani

## Abstract

Nicotinamide phosphoribosyltransferase (NAMPT) is the rate-limiting enzyme in the NAD+ salvage pathway and a promising therapeutic target in cancer. Resistance to NAMPT inhibitors, such as FK866, remains a key limitation to their clinical translation. While acquired resistance in cancer cell lines has been linked to target mutations, increased drug efflux and metabolic reprogramming, innate resistance mechanisms have been poorly studied. Addressing this gap is essential for identifying patient subgroups most likely to benefit from NAMPT-targeted therapies.

Advanced castration resistance prostate cancer (CRPC) lacks effective targeted treatments. Among its heterogeneous subtypes, stem cell-like CRPC (CRPC-SCL) is defined by androgen receptor (AR) independence, YAP/TAZ dependency, and mesenchymal traits. In this study, we identify the YAP/nicotinamide N-methyltransferase (NNMT) axis as a key mediator of innate sensitivity to FK866 in stem-like mesenchymal CRPC cells.

Using genetic and pharmacological models, we show that YAP or NNMT silencing rescues mesenchymal CRPC cells from FK866-induced apoptosis, endoplasmic reticulum stress, and NAD(H) loss. Metabolomic profiling confirmed that NNMT activity depletes nicotinamide, sensitizing cells to FK866. We further validated NNMT upregulation across clinical CRPC-SCL datasets, where it strongly correlates with mesenchymal and therapy-resistant phenotypes, as well as in murine prostate cancer cells with mesenchymal/stemness phenotypes.

In conclusion, we identify the YAP/NNMT axis as a determinant of innate sensitivity to NAMPT inhibition in prostate cancer. These findings support the use of NNMT as a predictive biomarker for NAD+-targeting therapies and provide mechanistic insight into a metabolic vulnerability of the CRPC-SCL subtype. Targeting the YAP/NNMT/NAMPT axis may represent a novel strategy for treating stem-like/mesenchymal, therapy-resistant prostate cancers.

**GRAPHICAL ABSTRACT:** 
