## Supplementary material for "NNMT drives innate sensitivity to NAMPT inhibition in YAP-dependent stem-like/ mesenchymal prostate cancer": Supplemetal Table 1

### Sheet: Primers RTqPCR
Gene	Primers (5'-3')
E-cadherin (CDH1)	FW: ACACCCGGGACAACGTTTA
	RV: TGTGCAGCTGGCTCAAGT
N-cadherin (CDH2)	FW: CGGTTTCATTTGAGGGCACA
	RV: TTGGAGCCTGAGACACGATT
Vimentin	FW: GAGAACTTTGCCGTTGAAGC
	RV: GCTTCCTGTAGGTGGCAATC
Snail1	FW: AGTGGTTCTTCTGCGCTACT
	RV: GTAGGGCTGCTGGAAGGTAA
ZEB1	FW: GAAAATGAGCAAAACCATGATCCTA
	RV: CAGGTGCCTCAGGAAAAATGA
NAMPT	FW: TTATGGAACGAAAGATCCTG
	RV: CAAAAGCATCTTTTTCATGGTC
CTGF	FW: CCAATGACAACGCCTCCTG
	RV: TGGTGCAGCCAGAAAGCTC
CYR61	FW: AGCCTCGCATCCTATACAACC
	RV: TTCTTTCACAAGGCGGCACTC
CHOP	FW: AGAACCAGGAAACGGAAACAGA
	RV: TCTCCTTCATGCGCTGCTTT
NNMT	FW: GTTTGGTTCTAGGCACTCTGCAG
	RV: AGAGCCGATGTCAATCAGCAGG
CK8	FW: CGGGGGATCCAACACTTTCA
	RV: GCTTCCCATCTCGGGTTTCA
CK18	FW: CCAGATTGCCAGCTCTGGAT
	RV: ATGTCCGCCATGATCTTGCT
CK5	FW: CAGAGCTGAGGAACATGCAG
	RV: CACAAACTCATTCTCAGCCG
CK14	FW: GGCCCACTGAGATCAAAGAC
	RV: GGCCCACTGAGATCAAAGAC
Twist	FW: GGCCCACTGAGATCAAAGAC
	RV: GGCCCACTGAGATCAAAGAC
Slug	FW: GGCCCACTGAGATCAAAGAC
	RV: GGCCCACTGAGATCAAAGAC
Snail1 (Figure 4)	FW: GGCCCACTGAGATCAAAGAC
	RV: GGCCCACTGAGATCAAAGAC
E-cadherin (CDH1) - Figure 4	FW: GGCCCACTGAGATCAAAGAC
	RV: GGCCCACTGAGATCAAAGAC
N-cadherin (CDH2) - Figure 4	FW: GGCCCACTGAGATCAAAGAC
	RV: GGCCCACTGAGATCAAAGAC
RPLP0	FW: CATTCTCGCTTCCTGGAG
	RV: CTTGACCTTTTCAGCAAGTGG
Beta-actin	FW: AGTGTGACGTTGACATCCGT
	RV: CTTGCTGATCCACATCTGCT

### Sheet: Antibodies 
Antibodies	Company	Codice
β-actin	Cell Signaling	4970S
GAPDH	Cell signalling	5174S
NNMT	Origene	TA502624
